# Forecasting of a complex microbial community using meta-omics

**DOI:** 10.1101/2022.10.19.512887

**Authors:** F. Delogu, B. J. Kunath, P. M. Queirós, R. Halder, L. A. Lebrun, P. B. Pope, P. May, S. Widder, E. E. L. Muller, P. Wilmes

## Abstract

Microbial communities are complex assemblages whose dynamics are shaped by abiotic and biotic factors. A major challenge concerns correctly forecasting the community behaviour in the future. In this context, communities in biological wastewater treatment plants (BWWTPs) represent excellent model systems, because forecasting them is required to ultimately control and operate the plants in a sustainable manner. Here, we forecast the microbial community from the water-air interface of the anaerobic tank of a BWWTP via longitudinal meta-omics (metagenomics, metatranscriptomics and metaproteomics) data covering 14 months at weekly intervals. We extracted all the available time-dependent information, summarised it in 17 temporal signals (explaining 91.1% of the temporal variance) and linked them over time to rebuild the sequence of ecological phenomena behind the community dynamics. We forecasted the signals over the following five years and tested the predictions with 21 extra samples. We were able to correctly forecast five signals accounting for 22.5% of the time-dependent information in the system and generate mechanistic predictions on the ecological events in the community (e.g. a predation cycle involving bacteria, viruses and amoebas). Through the forecasting of the 17 signals and the environmental variables readings we reconstructed the gene abundance and expression for the following 5 years, showing a nearly perfect trend prediction (coefficient of determination ≥ 0.97) for the first 2 years. The study demonstrates the maturity of microbial ecology to forecast composition and gene expression of open microbial ecosystems using year-spanning interactions between community cycles and environmental parameters.
