## Supplementary Tables for "Forecasting of a complex microbial community using meta-omics": ST2_MG_shapiro.tsv

Expl.var	1	2	3	4	5	6	7	8	9	10
general.total_sequences	4.5e-11	5.7e-12	5.2e-11	4.5e-11	4.6e-11	2.9e-13	3.0e-13	1.1e-14	2.6e-11	9.5e-12
general.avg_sequence_length	9.2e-15	2.6e-16	3.5e-13	8.3e-15	7.0e-10	2.5e-15	2.8e-13	1.2e-15	1.1e-14	7.1e-15
