## Supplementary Tables for "Forecasting of a complex microbial community using meta-omics": ST3_MT_shapiro.tsv

Expl.var	1	2	3	4	5	6	7	8	9	10
general.total_sequences	2.0e-04	2.2e-02	3.6e-05	1.7e-02	2.1e-02	8.4e-03	1.2e-03	1.3e-04	2.5e-02	6.1e-04
general.avg_sequence_length	2.3e-04	2.7e-05	5.6e-05	8.8e-03	5.6e-04	3.5e-05	3.2e-04	1.2e-04	1.7e-04	1.4e-05
