## Supplementary Tables for "Forecasting of a complex microbial community using meta-omics": ST4_LAO_metadata.tsv

Sampling_day	Time	pH	Dry_matter	PO4.P	Nitrat	NH4	Oxygen	Conductivity	pH_manual	Temp_manual	Oxygen_manual	Oxygen_sat_manual	Air temperature	Collector	Aeration	Sludge
01/25/11								1180	6.9	10.4	0.23	2.1	0	HR	NO	YES
02/02/11								1220	6.9	10.9	0.26	2.4	-4	HR	NO	YES
02/09/11								1185	6.8	11.2	0.3	2.8	2	HR	NO	YES
02/15/11								999	6.8	11.9	0.32	3.1	3	HR	NO	YES
02/23/11								1072	6.7	9.1	0.6	5.3	-5	HR	NO	YES
03/02/11	10:30							621	7.1	9.9	0.37	3.3	3	HR	NO	YES
03/09/11	10:30							865	7.03	11.7	0.41	2.8	4	HR	NO	YES
03/15/11	14:30							895	7.08	13.1	0.44	2.7	18	HR	NO	YES
03/21/11	12:00	7.01	2.13	2.62	2.7	2.56	2.1	1065	7.22	13.6	0.28	2.8	8	HR	NO	YES
03/29/11	11:00	6.96	2.85	2.53	1.5	0	0.04	1047	7.01	13.3	0.63	6.2	10	HR	NO	YES
04/05/11	9:30	6.91	2.8	2.97	3.8	0.04		848	6.93	13.4	0.26	2.5	8	HR	NO	YES
04/14/11	10:00	7.03	3.02	0	2.5	0	0.04	920	6.82	14.5	0.18	1.8	7	HR	NO	YES
04/21/11	10:00	6.98	1.99	1.98	2.1	1.49	0.04	1151	6.73	15.7	0.19	2	18	HR	NO	YES
04/29/11	11:00	6.93	2.76	1.22	5.9	0.68	2.54	950	6.93	15.7	0.45	4.4	15	HR	NO	YES
05/06/11	15:00	6.94	2.7	2.52	6	0.42		860	7.94	16.1	0.05	0.5	21	HR	NO	YES
05/13/11	13:30	6.88	3.62	1.97	7.8	0.02	1.62	624	6.83	17.4	0.17	1.8	17	HR	NO	YES
05/20/11	11:00	6.96	3.3	3.97	6.4	0	0.82	1051	6.76	17.6	0.3	3.2	20	HR	NO	YES
05/27/11	10:30	7	3.85	5.11	4.6	2.59	1.36	1162	6.78	17.5	0.24	2.5	12	HR	NO	YES
06/03/11	10:00	6.66	3.67	0.63	1.8	0.04	0.08	1041	6.64	18.3	0.18	2	20	HR	NO	YES
06/09/11	11:34							907	6.68	18.3	0.41	4.4	16	HR	NO	YES
06/17/11	10:30	6.68	4.09	2.02	7.2	0	0.11	925	6.7	18.8	0.22	2.4	17	HR	NO	YES
06/24/11	11:30	6.61	4.41	0.88	7.6	1.19	2.06	976	6.78	17.9	0.19	2	12	HR	NO	YES
07/01/11	9:00	6.6	4.01	2.66	10.5	1.59	1.4	1178	6.7	19	0.25	2.7	14	HR	NO	YES
07/08/11	13:30	6.79	3.99	1.77	2.8	0	0.11	1153	6.76	19.8	0.18	2	19	HR	NO	YES
08/05/11	10:30	6.62	5	1.98	7.3	0	1.38	938	6.49	20	0.21	2.4	19	HR	NO	YES
08/11/11	15:30	6.63	6.28	2.87	11.1	0.12	0.11	1131	6.55	18.9	0.19	2.1	23	HR	NO	YES
08/19/11	10:30	6.76	5.15	1.72	4.7	0.03	0.12	1274	6.49	20.1	0.18	2.1	21	HR	NO	YES
08/29/11	10:30	6.66	2.7	1.47	1.6	0	0.11	988	6.64	19	0.26	2.8	13	HR	NO	YES
09/05/11	15:00	6.69	3.02	2.01	4.4	1.69	1.13	1219	6.69	20.2	0.12	1.4	18	EM	NO	YES
09/12/11	10:00	6.59	3.05	1.08	6	0.62	1.8	858	6.04	19.2	0.21	2.4	15	EM	NO	YES
09/19/11	16:00	6.65	2.72	0.58	0.5	1.42	0.1	1030	5.52	18.4	0.19	2.1	15	EM	NO	YES
09/28/11	9:00	6.72	2.7	1.02	2.3	0.02	0.12	1238	5.3	19.5	0.18	2	17	EM	NO	YES
10/05/11	14:00	6.61	2.91	1.08	5.6	1.89	0.79	1221	5.51	19.7	0.21	2.1	17	EM	NO	YES
10/12/11	10:00	6.66	2.99	2.11	4.4	4.05	0.8	1075	5.52	17.9	0.22	2.4	12	EM;LL	NO	YES
11/02/11	10:30	6.77	2.52	0.67	0.9	1.07	0.08	1087		17.2	0.23	2.5	11	EM;LL	NO	YES
11/07/11	10:30	6.65	2.67	0.43	1.7	2.46	1.39	1091	6.97	17.2	0.2	2.1	8	EM;LL	NO	YES
11/16/11	12:30	6.66	2.66	0.57	8	0.12	0.57	1220	6.85	15.9	0.39	4	-1	EM;LL	YES	YES
11/23/11	12:30	6.66	2.66	2.46	5.1	0	0.15	1145	6.81	16.2	0.44	4.6	8	EM;LL	YES	YES
11/29/11	13:30	6.66	2.73	1.57	6.2	0	0.09	1195	7.02	15.7	0.21	2.2	4	EM;LL	NO	YES
12/21/11	10:30	6.85	3.43	1.47	1.4	1.78	1.61	1114	6.97	11.1	0.23	2.1	1	EM;LL	YES	YES
12/28/11	11:50	6.8	3.16	0.83	2.9	0.21		1063	7.07	12.3	0.2	1.9	2	PW	NO	YES
01/03/12	11:00	6.97	2.94	0.78	1.2	1.7	0.04	825	7.14	11.6	0.2	1.9	4	EM;LL	NO	YES
01/11/12	15:30	6.81	2.74	0.28	4.2	0.21	0.06	958	6.96	11.5	0.22	2	8	EM;LL	NO	YES
01/19/12	12:00	6.75	3.11	0.83	5.7	0	1.63	1157	6.97	12.1	0.38	3.6	8	EM;LL	NO	YES
01/25/12	10:37	6.86	3.03	0.64	3.8	1.19	1.84	825	7.08	10.7	0.22	2.1	2	EM;LL	NO	YES
02/01/12	11:25	6.81	3.56	0.78	4.2	0.71	1.58	1410	6.94	10.7	0.29	2.6	-7	LL;PW	NO	YES
02/08/12	14:30	6.66	2.97	0.03	9.8	0.02	0.86	1196	6.89	10.6	0.28	2.5	-5	EM;LL	YES	YES
02/14/12	11:30	6.62	2.79	0.68	11	0.12	0.06	800	6.94	11.2	0.2	1.9	1	EM;LL	NO	YES
02/23/12	12:20	6.71	3	0.54	8.6	0	1.08	1144	6.84	10.6	0.24	2.2	3	HR;EM;NP	NO	YES
02/29/12	12:20	6.83	3.06	1.72	9.2	4.83	1.83	1064	6.94	11.8	0.35	3.3	9	EM;LL	NO	YES
03/08/12	12:40	6.74	2.78	0.97	11.2	0	1.19	966	7.12	11	0.21	1.9	4	EM;LL	NO	YES
03/14/12	10:30	7	2.81	1.83	3.4	1.59	1.86	727	7.18	12.2	0.3	2.8	4	EM;LL	NO	YES
03/22/12	12:30	6.94	2.72	1.82	6.6	0	0.62	1127	6.91	12.8	0.23	2.2	17	EM;HR	NO	YES
03/28/12	11:45	7.03	2.88	1.58	4.4	2.19	1.04	1175	6.98	14.5	0.34	3.4	15	EM;HR	NO	YES
04/04/12	11:15	7.2	3.04	2.22	2.9	3.27	0.57	563	7.01	14	0.19	1.9	9	EM;LL	NO	YES
04/10/12	12:00	7.3		3.95	1.3	1.49	0.09	929	6.98	13.2	0.19	1.9	10	EM;LL	NO	YES
04/17/12	11:00	6.97		2.07	9.9	2.2	1.04	1163	6.75	13.9	0.25	2.5	6	EM;HR	NO	YES
04/25/12	9:30	7.08		0.92	3	1.39	0.09	938	7.05	12.7	0.19	1.8	6	HR;LL	NO	YES
05/03/12	12:00	7.11		0.64	9.2	0.79	1.16	969		13.4	0.21	2.1	11	EM;LL	NO	YES
05/10/12	9:30	7.2		2.32	4	0.32	0.68	966	6.93	15.2	0.23	2.3	17	EM;LL	NO	YES
05/16/12	9:30	7.03	4.23	1.58	10.5	0	0.32	948	6.84	14	0.18	1.8	6	EM;HR	NO	YES
05/23/12	9:45	7.06		2.22	10	0	0.91	1097	6.91	16.5	0.2	2.1	18	HR;LL	NO	YES
06/01/12	9:30	7.25		1.83	9.2	0	0.18	1271	6.9	17.7	0.35	3.8	14	EM;LL	NO	YES
06/08/12	9:45	6.7	4.42	1.28	8.5	0	2.02	1004	6.86				15	EM;LL	NO	YES
06/14/12	9:00	6.77	5.11	1.21	5.5	0	1.84	851	6.5	16.7	0.35	3.6	13	EM;LL	NO	YES
06/20/12	14:15	6.64	5.36	1.16	12	0	0.53	971	6.61	17.7	0.25	2.7	19	MD;LL	NO	YES
06/26/12	10:30	6.84	5.49	0.63	5.1	0.26	0.53	1065	7	17.6	0.19	2.1	16	EM;LL	NO	YES
07/04/12	9:45	6.88	5.5	1.71	7.8	2.52	0.44	1133	6.81	18.9	0.16	1.7	21	EM;LL	NO	YES
07/12/12	10:30	7.15	5.29	0.74	4.4	2.22	0.18	951	6.82	18.2	0.17	1.9	13	EM;LL	NO	YES
07/18/12	9:30	7.14	4.97	1.06	1.6	1.34	0.52	1065	6.92	17.5	0.19	2	18	EM;LL	NO	YES
07/25/12	9:30	6.79	5.07	1.6	1.6	0.07	0.5	1172	6.9	19.1	0.18	2	24	EM;LL	NO	YES
08/01/12	9:00	6.56	5.23	2.36	3.7	0	0.79	1075	6.76	18.9	0.2	2.2	19	EM;LL	NO	YES
08/10/12	9:00	6.34	4.2	0.79	1	1.8	1.32	1222	6.93	19.3	0.21	2.1	17	EM;LL	NO	YES
08/14/12	9:00	6.5	3.87	1.24	18.9	1.53	0.58	1260	6.56	19.8	0.3	3.4	20	EM;LL	NO	YES
08/22/12	9:00	6.67	4.14	0.54	2.9	0.84	0.27	1093	6.84	20.6	0.17	1.9	18	EM;LL	NO	YES
08/28/12	9:30	6.83	3.9	1.09	1.6	0	0.28	1065	6.89	19.6	0.2	2.2	18	EM;LL	NO	YES
09/05/12	9:00	8	3.55	0.58	0.1	0.49		1156	6.81	19.8	0.18	2	17	EM;LL	NO	YES
09/12/12	9:00	8.94	6.55	0.79	2.4	0	0.2	864	6.72	19.1	0.21	2.4	10	EM;LL	NO	YES
09/19/12	9:00	8.48	3.95	0.66	0.8	0.32	0.18	1141	6.95	19.2	0.19	2.1	8	EM;LL	NO	YES
09/26/12	9:00	7.06	3.82	0.57	3.1	0.3	1.68	624	6.82	18	0.24	2.6	10	EM;LL	NO	YES
10/02/12	9:21	6.88	3.5	1.16	0.6	1.88	1.57	1073	6.82	17.4	0.23	2.4	9	EM;LL	NO	YES
10/09/12	9:18	8.17	3.82	0.66	1.2	1.68	0.57	976	6.9	17.4	0.23	2.4	11	EM;LL	NO	YES
10/15/12	9:26	7.72	3.55	0.32	8.4	0.31	1.42	629	6.82	14.1	0.23	2.3	5	EM;LL	NO	YES
10/22/12	9:23	7.78	4.22	1.04	9.7	0.62	0.15	1168	7.04	17.6	0.18	1.9	14	EM;LL	NO	YES
10/30/12	10:06	8.03	3.63	1.08	0.2	0.71	0.09	1156	7.41				4	EM;LL	NO	YES
11/07/12	10:12	8.08	3.28	0.74	0.1	1.98	2.53	910	7.02	14.1	0.2	1.9	6	EM;LL	NO	YES
11/13/12	10:30	7.14	3.18	0.98	12.9	3.37	0.64	1030	6.9	14.4	0.33	3.3	3	EM;LL	NO	YES
11/20/12	10:20	8.14	3.1	0.73	2.1	0.7	0	1158	7.23	15.2	0.2	2	4	EM;LL	NO	YES
11/28/12	10:11	6.64	3.06	0.68	1.2	1.1	0	975	7.31	14.1	0.2	2.1	5	EM;LL	NO	YES
12/05/12	10:10	6.54	2.88	0.52	3.8	0.02	0.002	975	7.31	11.7	0.3	2.9	1	EM;LL	NO	YES
12/13/12	10:55	6.49	2.97	0.74	7.4	0.51	1.3	1130	7.37	10.2	0.39	3.6	-5	EM;LL	NO	YES
12/21/12	10:20	6.64	2.7	0.52	1.7	0.3	0	875	7.42	11.1	0.23	2.1	6	EM;LL	NO	YES
12/28/12	11:10	6.68	2.53	0.47	1.2	1.79	2.7	794	7.06	10.2	0.56	5	5	PW	NO	YES
01/03/13	10:25	6.51	2.93	0.54	2.4	1.48	0.07	1021	7.19	11.6	0.2	1.8	5	EM;LL	NO	YES
01/10/13	11:27	6.31	2.93	0.49	12.8	0.71	1.19	1052	7.37	12.5	0.22	2.1	2	EM;LL	NO	YES
01/16/13	11:28	6.6	2.47	0.64	2	2.67	0.49	1608	6.93	11.6	1.05	10	-5	HR;EM	NO	YES
01/23/13	10:07	6.51	2.62	0.66	1.1	2.47	1.41	2144	7.16	11.5	0.18	1.7	-1	EM;LL	NO	YES
01/30/13	10:12	6.75	2.18	0.46	1.2	0.72	0	1028	7	10.1	0.22	2	10	HR;EM	NO	YES
02/07/13	11:41	6.6	2.17	0.16	4.1	2	1.72	1384	6.71	9.6	0.22	2	1	HR;LL	NO	YES
02/14/13	11:19	6.63	2.04	0.24	1.3	1.1	0	1388	7.36	9.9	0.24	2.1	-5	EM;LL	NO	YES
02/20/13	10:16	6.63	1.89	0.25	2.3	1.24	1.18	1083	7.34	9.1	0.27	2.4	0	EM;LL	NO	YES
02/27/13	10:20	6.6	1.85	0.46	5.5	1.27	1.38	1476	7.33	9.8	0.24	2.2	1	EM;LL	NO	YES
03/06/13	10:01	6.58	2.09	0.51	2.5	0	0.01	1184	6.86	11	0.24	2.3	8	EM;LL	NO	YES
03/12/13	10:24	6.51	2.24	0.46	4	0.21	0.01	1419	7.12	11.2	0.23	2.2	-4	EM;LL	NO	YES
03/20/13	15:33	6.5	1.71	0.41	2.4	0.05	0.02	1104	6.99	9.8	0.19	1.7	3	EM;LL	NO	NO
03/22/13	10:19	6.75	1.89	0.84	1.7	2.19	2.66	1245	7.34	9.6	0.47	4.2	1	EM;LL	NO	YES
03/27/13	10:11	6.6	2.8	0.49	8.3	1.01	0	1388	7.48	10.2	0.21	2	-1	EM;LL	NO	YES
04/04/13	10:13	6.67	2.59	0.61	15.1	0.31	0.05	1339	7.11	11.3	0.26	2.4	3	EM;LL	NO	YES
04/11/13	10:05	6.65	2.28	0.81	1.8	0.9	0	906	7.24	11	0.19	1.8	12	EM;LL	NO	YES
04/15/13	10:50	6.73	2.55	0.42	3.6	1.89	1.64	1064	7.12	11.7	0.24	2.2	16	EM;LL	NO	YES
04/22/13	9:00	6.67	2.62	0.56	1.8	1.49	0	1267	6.88	13.2	0.21	2	10	EM;LL	NO	YES
04/29/13	9:01	6.81	2.4	0.81	1.7	1.01	0	1184	6.8	12.7	0.21	2.1	8	EM;LL	NO	YES
05/08/13	9:10	6.75	2.55	0.48	2.7	0.04	0.74	873	7.63	13.8	0.22	2.2	12	EM;LL	NO	YES
05/14/13	8:41	7.38	3.58	1.04	0.6	2.49	0.73	1240	7.18	13.7	0.19	1.9	9	AS;EM	NO	YES
05/22/13	8:57	7.4	3.79	0.69	0.2	1.59	0.45	1047	7.27	13	0.22	2.2	7	EM;EL	NO	YES
05/28/13	9:57	7.3	3.9	0.67	0.6	2.49	1.89	1184	7.24	13.8	0.32	2.2	16	AS;EM	NO	YES
06/06/13	9:29	7.2	4.25	0.98	9.6	0.31	0.16	1269	6.74	15.8	0.18	1.9	18	EM;EL	NO	YES
06/12/13	9:10	7.09	4.16	0.89	10.4	2.19	0.72	1289	6.93	16.3	0.69	7.2	16	EM;AS	NO	YES
06/18/13	9:03	7.23	4.3	0.22	4.2	0	0.64	1190	7.04	17.5	0.23	2.5	24	EM;EL	NO	YES
06/25/13	8:53	7.29	4.21	0.36	3.2	0.12	0.02	1152	7.18	16	0.21	2.1	12	EM;AS	NO	YES
07/02/13	9:06	7.31	4.17	0.34	1	0.51	0	1209	6.83	17.2	0.23	2.4	18	EM;EL	NO	YES
07/09/13	9:02	7.24	4.5	0.54	4.3	1.6	1.16	1238	7.06	18.4	0.1	1.1	20	EM;AS	NO	YES
07/16/13	8:56	7.24	4.45	0.82	8.9	0.73	0.04	1259	7.07	19.2	0.19	2.1	20	EM;AS	NO	YES
07/23/13	9:10	7.35	4.56	2.106	1.47	0.317	0.006	1059	6.87	20.2	0.19	2.2	22	EM;AS	NO	YES
07/30/13	9:01	7.32	4.47	0.81	1.7	0.46	0.02	994	6.87	19.5	0.22	2.5	16	EM;AS	NO	YES
08/06/13	9:06	7.42	4.32	0.96	0.3	0	0	1132	6.96	20.3	0.2	2.3	19	EM;AS	NO	YES
08/14/13	13:40	7.25	4.26	0.54	11.2	1.83		1133	7.08				20	HR	NO	YES
08/21/13	9:11	7.46	4.19	1.58	0.2	1.54	0.62	1082	6.76	19.1	0.21	2.3	16	EM;AS	NO	YES
08/28/13	9:17	7.44	4.28	0.83	3.5	0.55	0.04	1119	6.98	19.4	0.26	2.8	15	EM;AS;HR	NO	YES
09/03/13	9:27	7.49	4.09	1.01	2.1	1.69	0.32	1210	6.98	19.4	0.26	2.8	19	EM;AS	NO	YES
09/13/13	9:27	7.49	2.96	1.02	1.2	1.09	0	1032	7.1	18	0.22	2.4	10	EM;AS	NO	YES
10/25/13	9:27	7.64	2.75	0.62	4.4	0	0.05	989	7.2	16.6	0.26	2.7	13	LL;AS	NO	YES
10/30/13	9:27	7.69	3.55	0.42	5	0.32	0	1026	7.37	15.4	0.26	2.6	6	EM;LL	NO	YES
11/06/13	10:17	7.71	1.96	0.39	4	1.09	1.59	799	7.33	14.6	0.39	4	8	EM;AS	NO	YES
11/15/13	10:17	7.71	2.77	0.89	3.1	0	0.02	955	7.26	13.6	0.23	2.3	4	EM;AS	NO	YES
11/20/13	9:27	7.74	3.02	1.63	1.2	1.78	1.78	1097	7.37	14.2	0.25	2.5	3	EM	NO	YES
11/27/13	10:35	7.67	3.3	0.96	5.3	1.29	1.55	1130	7.45	13.5	0.14	1.3	-2	EM;AS	NO	YES
12/04/13	10:35	7.59	3.13	1.33	7.6	0.41	1.32	1185	7.68	13.8	0.22	2.2	0	EM;AS	NO	YES
12/11/13	9:25	7.65	3.19	0.66	5.8	1.29	0.02	1122	6.03	13.5	0.38	3.7	-1	AS;AK	NO	YES
12/20/13	8:25	7.72	3.1	0.84	2.7	0	0.01	1008	6.51	11.6	0.33	3.1	2	EM;Dil	NO	YES
12/30/13	9:25	7.78	2.56	0.34	2.2	0	0.06	884	7.04	10	0.29	2.6	1	Dil;Bimal	NO	YES
01/07/14	9:05	7.79	1.66	0.68	0.6	1.29	0.01	759	7.3	11.8	0.22	2	7	EM;LW	NO	YES
01/15/14	9:05	7.65	2.18	0.37	5.5	0.42	1.68	1028	7.09	11.4	0.2	1.9	0	EM;AS	NO	YES
01/23/14	10:05	7.73	2.5	0.44	0.7	1.41	0.03	964	7.35	11.7	0.27	2.5	0	EM;LL	NO	YES
01/30/14	10:05	7.8	2.35	0.43	0	0.18	1.48	995	6.93	11	0.29	2.8	1	EM;LW	NO	YES
02/06/14	10:45	7.77	2.29	0.63	0	0.42	1.58	853	7.65	10.5	0.29	2.7	5	AS;LW	NO	YES
02/12/14	10:25	7.79	2	0.36	0	0.88	1.17	924	7.11	11	0.39	3.7	11	AS;LW	NO	YES
02/20/14	10:15	7.73	2.15	0.48	0	0	0.05	1022	7.09	11.6	0.24	2.2	5	EM;LL	NO	YES
02/26/14	9:45	7.77	2.27	0.394	0	0.317	0.011	950	7.21	11.4	0.21	2	5	EM;AS	NO	YES
03/07/14	10:35	7.79	2	0.36	0	0.88	1.17	1184	7.31	11.8	0.18	1.7	7	AS;LW	NO	YES
03/13/14	10:35	7.15	3.48	0.68	0	0	1.73	1207	6.94	13.1	0.21	2.8	12	EM;AS	NO	YES
03/20/14	10:15	7.3	3.79	1.45	0	0.63	2.05	1313	7.79	13.4	0.28	2.7	13	EM;LL	NO	YES
03/26/14	10:00	7.28	3.26	0.96	0	0	0.27	1170	6.73	13.3	0.24	2.4	6	EM;LW	NO	YES
04/03/14	10:45	7.32	3.81	0.72	0	0	0.04	1129	6.49	14.9	0.24	2.4	17	AS;AK	NO	YES
04/09/14	9:25	7.37	3.32	0.29	0	1.49	0.55	1267	7.06	14.8	0.22	2.2	5	AS;AK	NO	YES
04/15/14	11:05	7.41	3.36	0.52	0	0.04	0.03	1262	7.27	14.7	0.23	2.3	5	AS;EM	NO	YES
04/24/14	11:35													AS;JF	NO	NO
04/29/14	9:45	7.42	3.55	1.28	3.9	1.42	0.02	1275	6.53	16	0.19	2	12	AS;EM	NO	YES
05/08/14	10:35	7.41	3.54	1.6	3.8	2.28	1.65	960	7.44	15.6	0.2	2	11	EM	NO	YES
05/15/14	10:30	7.39	4.8	1.58	3.6	2.29	1.12	1141	7.17	15.6	0.29	3	8	EM	NO	YES
05/19/14	10:45	7.44	4.13	0.74	3.9	0	0.02	1151	6.16	16.8	0.2	2.1	17	AS;EM	NO	YES
05/28/14	9:35	7.45	3.97	0.21	2.6	1.88	1.4	1147	7.05	17.1	0.32	3.4	13	AS;EM	NO	YES
06/04/14	9:35	7.49	3.53	0.17	4.4	1.02	0.02	1231	6.44	17.8	0.22	2.4	14	AS;EM	NO	YES
06/13/14	9:35	7.55	5.41	0.63	3.9	0	0.01	1231	6.31	20	0.24	3.6	18	EM	NO	YES
06/18/14	9:45	7.5	4.1	0.52	5.4	0	0.09	1230	6.41	19.1	0.33	3.6	17	AS;EM	NO	YES
06/26/14	9:15	7.51	3.37	1.23	5.6	0	0.04	1231	6.71	19.2	0.17	1.9	15	EM	NO	YES
07/02/14	10:30	7.4	3.37	0.96	4.8	0	0.02	1078	6.47	19.2	0.19	2.1	17	AS;EM	NO	YES
07/09/14	10:30	7.41	3.4	0.27	5.3	0	1.63	857		17.7	0.17	1.8	11	AS;EM	NO	NO
07/17/14	10:10	6.65	0	2.85	6	0.93	0	1254	6.58	20.1	0.15	1.7	24	AS;EM	NO	YES
07/24/14	10:30	7.52	3.42	1.11	4.3	1.31	0.3	1210	6.56	20.4	0.19	2.2	23	AS;EM	NO	NO
08/01/14	10:15	7.59	3.38	2.51	3.4	1.48	0.01	1048	6.73	20.1	0.2	2.3	23	AS;EM	NO	YES
08/07/14	10:00	7.59	3.42	0.91	3.6	0	0.01	905	6.61	19.8	0.25	2.8	17	AS;LL	NO	YES
08/13/14	9:00	6.91	3.43	0.84	1.1	0.93	0	1064	6.49	18.6	0.26	2.9	15	LL	NO	YES
08/21/14	8:30	6.8	3.55	1.15	0.4	0	0.11	1195	6.64	18	0.23	2.5	8	LL	NO	YES
08/27/14	8:30	6.79	3.32	0.26	1.7	0	0	856	6.51	17.8	0.21	2.2	13	LL	NO	YES
09/03/14	9:45	7.71	3.38	0.96	0.7	1.27	0.02	1194	6.62	18.8	0.23	0.23	12	AS;LL	NO	YES
09/11/14	8:45	6.92	3.38	0.43	0.9	0.64	0	1312	7.07	19	0.3	3.3	12	AS;LL	NO	YES
09/16/14	10:45	6.92	2.49	0.49	0.7	1.85	2.05	1284	6.3	19.6	0.21	2.4	17	AS;LL	NO	YES
09/24/14	9:45	7.7	3.4	0.15	3.4	0	0.06	1119	6.58	19	0.26	2.8	9	AS;EM	NO	YES
10/02/14	9:45	7.73	3.38	1.44	4.5	0.8	0.98	1191	6.6	19.3	0.19	2.1	15	AS;LW	NO	YES
10/09/14	9:45	6.96	2.99	1.12	0.5		0	648	6.65	16.7	0.24	2.6	15	AS;LW	NO	YES
10/14/14	10:45	7.83	3.36	0.77	0.5	1.59	0.15	996	6.89	17.1	0.2	2.1	12	EM;AS	NO	YES
10/21/14	10:45	7.72	3.38	0.54	4.5	0.03	0.15	1054	6.89	17.4	0.22	2.4	11	EM;AS	NO	YES
10/29/14	9:45	7.81	3.39	0.62	3.8	1.21	0.33	1268	7.1	17	0.39	4.1	8	EM;AS	NO	YES
11/03/14	9:45	7.86	3.39	1.75	0.9	0.31	0.02	981	6.96	16.5	0.14	1.5	12	EM;AS	NO	YES
11/13/14	9:45	7.88	3.4	1.93	1.4	1.8	0.28	1075	7.07	15.3	0.26	2.6	7	EM;AS	NO	NO
11/20/14	9:15	7.81	3.38	1.31	4	1.2	1.89	1104	6.82	15.5	0.44	4.5	3	AS;LW	NO	NO
11/26/14	11:15	7.81	3.38	0.54	4.2	0.22	0.04	1218	7.17	15.8	0.23	2.4	5	EM;AS	NO	NO
12/03/14	9:45	7.81	3.38	1.68	2.7	0.02	0.04	1192	7.05	14.8	0.25	2.5	0	EM;AS	NO	NO
12/09/14	9:45	7.81	3.37	2.25	2.9	3.26	1.07	1084	7.17	13.7	0.49	4.8	1	EM;SN;MH	NO	YES
12/16/14	10:10	7.88	3.38	0.29	1.5	0.04	0.07	901	6.51	11.8	0.24	2.2	5	EM;AS	NO	NO
12/29/14	9:15	7.92	3.39	0.31	0.1	0.51	0.03	1131	7.58	11.4	0.43	4	-3	LL	NO	YES
01/22/15	9:15	7.83	3.37	0.61	4.4	0.01	0.1	1098	7.54	11.6	0.33	3.1	0	EM;AS;Myriam	NO	YES
01/30/15	9:15	7.44	3.32	0.49	1.3	1.22	0.04	1103	7.42	9.5	0.34	3.2	0	LL;AS	NO	YES
02/04/15	9:45	7.38	3.33	0.63	6.1	2	0.49	1306	7.34	10.4	0.26	2.4	-2	EM;AS	NO	YES
02/12/15	9:45	7.41	3.34	0.69	4.9	1.41	2.06	1077	6.39	9.6	0.25	2.2	-1	EM;AS	NO	YES
02/19/15	9:45	7.42	3.36	1.41	5	0.63		1274	7.63	11.8	0.44	4.1	-1	EM;AS	NO	YES
02/25/15	9:45	7.46	3.34	0.44	4	0.23	0.35	1041	7.58	9.3	0.71	1.6	1	EM;AS	NO	YES
03/06/15	10:45	7.48	3.32	0.44	5.4	0.12	0.07						4	EM;AS;SN	NO	YES
03/11/15	9:45	7.53	3.35	0	3.2	0	0.01	1230	7.72	11.4	0.51	4.7	3	EM;AS	NO	YES
03/18/15	9:35	7.5	3.35	1.05	3.3	1.4	0.03	1299	8.08	12.9	0.24	2.3	12	LL	NO	YES
03/27/15	9:35	7.46	3.35	1.63	3.5	2.58	0.42	1250	7.73	13	7.73	3	6	LL;AS	NO	YES
04/02/15	9:35	7.44	3.31	0.66	4.4	0.51	1.47	963	7.56	12.7	0.31	3	6	LL;EM	NO	YES
04/09/15	9:35	7.57	3.35	1.03	1.5	1.49	0.05	1241	7.53	12.3	0.29	2.8	10	EM;AS	NO	YES
04/15/15	9:35	7.51	2.92	0.84	2.8	1.9	1.88	1315	7.68	14	0.27	2.7	17	LL;AS;AF	NO	YES
04/23/15	9:45	7.51	2.81	1.51	5	0.02	0.15	1338	8.14	15.8	0.24	2.4	10	LW;EM	NO	YES
04/30/15	9:45	7.54	3.3	1.8	3.5	2.17	2.88	1253	7.25	14.8	0.34	3.5	7	EM;AS	NO	YES
05/07/15	9:45	7.4	3.36	0.34	8.7	0	1.23	1211	7.15	15.8	0.5	5.2	9	EM	NO	YES
05/13/15	9:45	7.44	3.37	1.31	17.3	0	1.28	1363	6.62	16.6	0.47	4.9	14	EM;AS	NO	YES
05/20/15	9:45	7.43	3.84	1.63	19.5	0	1.45	1397	6.52	16.8	0.28	29	9	EM;AS	NO	YES
05/27/15	10:05	7.55	4.26	0.91	1.8	0.61	0.02	1339	7.35	16.7	0.23	2.4	10	EM;AS	NO	YES
06/04/15	9:45	7.67	6.09	3.62	1.5	1.2	0	1365	7.41	17.6	0.2	2.2	17	EM;AS	NO	YES
06/10/15	9:30	7.59	5.81	0	1.5	0	0.01	1282	7.25	18	0.21	2.2	15	LL	NO	YES
06/17/15	9:45	7.3	5.88	0.17	3.4	0	0.04	1254	7.25	18.9	0.26	2.8	15	EM;AS	NO	YES
06/25/15	9:45	7.21	5.42	0.57	5.3	0	0.15	1068	7.17	17.7	1.32	14.1	18	EM;AS	NO	YES
07/03/15	9:30	7.27	5.12	1.06	5.3	0	0.32	1244	6.94	20.9	0.18	2.1	26	LL	NO	YES
07/08/15	10:00	7.33	4.13	0.22	2.1	0.51	0	1216	7.17	20.5	0.28	3.2	15	EM;AS	NO	YES
07/17/15	9:45	7.31	4.42	0.92	5.4	1.4	0.25	1243	7.23	21.3	0.23	2.6	25	EM;AS	NO	YES
07/24/15	9:30	7.21	3.74	1.32	16.3	1.02	1.33	1282	7.07	21.3	0.31	3.6	21	EM;AS	NO	YES
07/29/15	11:15	7.28	4.94	0.07	6.1	0	1.63	1124	7.16	19.6	0.2	2.2	15	EM	NO	YES
08/06/15	9:45	7.35	5.1	3.35	2.8	2.97	0.17	1227	6.95	20.9	0.19	2.2	24	AS;MZ	NO	YES
08/13/15	9:45	7.42	4.83	1.58	1.7	1.7	0	1255	7.02	21.8	0.19	2.2	24	AS;KG	NO	YES
08/20/15	11:25	7.37	4.79	1.95	4.9	1	1.29	1236	7.09	20.3	0.21	2.3	20	EM;AS	NO	YES
08/26/15	10:10	7.39	4.09	2.33	3.5	2.46	0.5	1246	7.23	20.2	0.28	3.2	21	EM;AS	NO	YES
09/04/15	9:30	7.39	3.71	0.96	3.2	1.31	0	1119	6.91	19.4	0.23	2.6	12	LL	NO	YES
09/09/15	10:00	7.26	3.48	1.14	17.2	0.42	1.54	1331	7.21	19.3	0.62	6.9	15	LL;AS	NO	NO
09/17/15	9:30	6.86	3.95	0.64	2.9	1.93	0.49	768	7.21	17.5	0.49	5.4	13	LL	NO	YES
09/24/15	9:30	6.9	4.23	0.82	4	0.55	2.05	988	7.35	17.4	0.41	4.3	9	LL	NO	YES
09/29/15	8:15	6.89	4.2	1.04	8	0.65	1.82	1330	7.36	18.4	0.74	7.9	8	LL	NO	NO
10/08/15	8:50	6.88	3.87	1.73	5.8	0	0.2	1065	7.26	18.1	0.23	2.5	10	LL;JH	YES	YES
10/12/15	8:30	7.08	2.44	2.62	0.7	1.85	0.86	1312	8.18	17.9	0.43	4.7	3	LL	NO	YES
10/20/15	8:25	6.99	4.17	0.62	1	0.16	0	1206	7.43	17.1	0.31	3.3	7	LL	NO	YES
10/30/15	9:15	7.06	3.84	0.79	1.5	0.75	0	1290	7.5	17.4	0.95	10.1	11	LL	NO	YES
11/06/15	8:45	7	3.68	1.19	4.3	0.17	0.02	1293	7.17	17.4	0.34	3.6	6	LL	NO	YES
11/11/15	8:45	7.08	3.64	0.59	0	0.74	0	1355	7.58	17.6	0.96	10.2	9	LL	NO	YES
11/19/15	9:00	6.98	3.22	2.18	0.3	0.36	0	968	7.35	16.1	0.52	5.3	11	LL	NO	YES
11/27/15	9:00	7	3.1	0.95	3.1	2.53	1.19	1222	7.87	14	0.63	6.2	-1	LL	NO	YES
12/03/15	8:45	6.99	3.3	0.77	2.9	0.65	1.6	1077	6.82	13.9	0.39	3.8	6	LL	NO	YES
12/09/15	9:00	6.88	3.6	0.29	13.3	0	2.24	1150	7.26	14.6	0.31	3	5	LL	NO	YES
12/16/15	8:45	6.96	3.78	4.98	6.7	0	0.01	972	6.63	14.2	0.57	5.6	9	LL	NO	YES
12/23/15	8:40	6.97	3.66	1.2	1.7	1.85	1.37	934	7.01	13.7	0.26	2.5	8	LL	NO	YES
01/04/16	8:50	7.04	2019	1.19	0.4	1.66	1.79	774	6.94	11.8	0.25	2.4	5	LL	NO	YES
01/12/16	8:40	6.92	2.29	0.72	2.1	0.17	0.08	789	7.5	11.6	0.24	2.3	4	LL	NO	NO
01/18/16	8:25	7.02	2.21	0.93	0.7	1.34	0.03	1265	7.52	10.9	0.27	2.5	-9	LL	NO	NO
01/25/16	8:50	6.95	2.34	0.77	0.9	1.45	0.1	1089	8.33	10.1	0.24	2.1	4	LL	NO	NO
02/02/16	8:35	6.94	2.03	0.48	2.6	0.16	0.32	1009	7.72	11.9	0.26	2.4	9	LL	NO	NO
02/08/16	8:30	7.05	2.55	0.91	1.3	1.65	2.17	994	6.75	11.3	0.24	2.2	7	LL	NO	NO
02/15/16	8:30	7.08	2.55	1	1.2	1.46	0.01	950	7.43	10.8	0.24	2.2	0	LL	NO	NO
02/22/16	8:30	7.01	2.65	0.72	1	0.08	0.01	926	8.41		11	2.3	7	LL	NO	NO
02/29/16	8:45	6.98	2.49	0.77	2.9	0.07	0.01	1125	8.52	11.3	0.29	2.7	0	LL	NO	NO
03/07/16	8:45	7.01	2.39	0.6	0.5	0.5	0	999	8.06	10.4	0.26	2.4	-1	LL	NO	NO
03/14/16	10:05	7	2.86	2.49	0.7	0	0.01	1178	7.56	11.5	0.19	1.8	2	LL	NO	NO
03/22/16	8:05	6.96	2.84	1.22	8.6	0	0.02	1224	7.64	12.7	0.32	3.1	5	LL	NO	NO
03/29/16	8:15	6.99	2.62	0.79	0.8	0.16	0.02	822	4.15	11.2	0.27	2.5	5	JH	NO	NO
04/05/16	8:15	7.55	2.48	0.74	1.2	1.47	0.54	877	6.62	12.1	0.24	2.3	10	LL	NO
04/11/16	8:40							1181	7.68	12.6	0.24	2.3	8	LL	NO
04/18/16	8:40	7.51	3.26	1.78	5.2	0.1	2.09	1169	7.23	13.4	0.3	3	6	LL	YES
04/26/16	8:00	7.48	3.29	0.96	2.7	4.36	0.74	864	7.62	12	0.25	2.4	1	LL	YES
05/02/16	8:00	7.6	3.41	0.75	2.7	1.61	1.55	924	7.78	12.3	0.29	2.7	9	LL	NO
05/09/16	7:45	7.58	4.2	0.71	2.1	0.3	0.02	1235	7.32	15.5	X	X	17	LL	NO
05/17/16	7:50	7.6	4.23	0.81	1.5	0	0.01	1132	7.31	14.7	0.23	2.3	11	LL	NO
05/23/16	8:00	7.64	4.64	1.14	3.2	2.69	1.68	1214	7.27	15.4	0.2	2.1	11	LL	NO
06/02/16	8:00	7.6	3.75	0.72	2.3	1.6	1.76	778	6.65	15.3	0.18	1.9	14	LL	NO
06/06/16	7:50	7.73	3.4	0.67	1.5	1.89	0.36	1018	6.94	15.7	0.17	1.8	20	LL	NO
06/13/16	7:45	7.59	2.54	0.64	2.7	1.22	0.83	862	6.9	15.9	0.17	1.8	14	LL	NO
06/22/16	7:30	7.64	2.99	0.42	5.2	0	0.09	1094	7.14	16.4	0.38	4	18	LL	YES
07/01/16	7:40	7.62	3.36	0.81	5.8	1.89	1.32	1286	7.1	17.6	0.2	2.1	17	LL	YES
07/07/16	7:45	7.7	4.47	0.67	1.1	0	0.01	1213	6.85	18.1	0.16	1.7	18	LL	NO
07/11/16	7:45	7.75	4.4	2.68	1.7	1.8	0.18	1265	6.84	19	0.16	1.8	20	LL	NO
07/18/16	8:30	7.68	3.21	0.99	5.4	0	1.48	1212	7.7	20	0.17	1.8	21.6	JH	YES
07/26/16	9:47	7.7	2.73	1.06	2.8	0.22	0.03	1164	6.71	19.8	0.39	4.4	21	MH	YES	problems(...)
08/03/16		7.57	2.75	1.21	15.6	0.72	0.03	1267	6.67	19.2	0.17	1.9	17	LL	NO
08/08/16		7.78	3.43	1.86	2.2	0.2	1.01	1258	6.77	19.4	0.2	2.2	18.5	LL	NO
08/16/16		7.64	2.75	0.92	9.8	0.32	1.47	1285	6.89	19.7	0.26	3	18.2	LL	NO
08/22/16		7.84	2.19	2.56	1	0.51	0.02	1320	7.04	19	0.27	2.9	15	LL	NO
08/29/16		7.85	2.96	0	1	4.45	0.03	1226	7.03	20.7	0.2	2.2	19.1	LL	NO
09/13/16		7.86	3.02	0.24	1.5	0.82	0.01	1209	6.88	20.5	0.17	1.9	22.3	LL	NO
09/19/16		7.92	3.29	2.93	2	4.74	0.02	1224	7.02	19.5	0.19	2.1	16	LL	NO
09/27/16	9:30	7.88	3.37	1.98	3.9	1.76	0.46	1298	7.19	19.4	0.18	2	12	JH	YES
10/03/16		7.75	3.57	1.94	4	0.32	0.28	950	6.67	17.9	0.22	2.3	12	LL	NO
10/11/16		7.83	2.44	0.51	6.8	0.31	0.02	1278	7.08	17.7	0.25	2.7	7	LL	NO
10/17/16		7.43	3.61	1.28	3.9	0.34	0.02	1127	6.84	17.6	0.28	3	10.6	LL	NO
10/24/16		7.44	2.48	1.11	4.5	0.61	0.01	987	6.75	16.6	0.21	2.2	8	LL	NO
10/31/16		7.48	3.01	3.1	2	0.14	0	1193	7.01	16.8	0.35	3.7	8	LL	NO
11/07/16		7.42	3.4	0	3.8	0	0.02	1081	7.08	15.4	0.47	4.9	3	LL	NO
11/14/16		7.46	3.76	1.01	1	0.53	0.01	1104	7.26	14.5	0.24	2.4	1	LL	NO
11/22/16	8:55	7.49	3.31	1.85	1.1	1.79	1.96	712	7.25	13.1	0.2	2	10	LL	NO
11/29/16	9:15	7.47	3.58	0.62	3.8	1.19	0.01	1276	7.34	13.9	0.25	2.5	-1	LL	NO
12/07/16		7.45	4.27	1.53	6.3	0.12	1.92	1306	7.23	13.3	0.26	2.5	-2	LL	YES
12/15/16		7.49	3.54	0.43	4.8	0.61	0.02	1328	6.61	14.2	0.27	2.7	5	LL	YES
12/23/16		7.47	3.61	0.27	3.9	0.14	0.02	1238	6.76	13.3	0.22	2.1	3	LL	NO
01/03/17		7.54	2.93	0.31	2.2	1.1	0.01	1298	6.44	12.5	0.22	2.1	-2	LL	NO
01/09/17		7.5	3.01	0.78	4.8	1.6	1.09	1435	6.8	12.2	0.19	1.8	1	LL	YES
01/17/17		7.4	2.79	0.49	5.3	0.04	0.03	1658	6.3	10.3	0.25	2.2	-4	LL	NO
01/23/17		7.5	2.83	1.29	1.8	1.28	0.03	1355	7.58	10.8	0.25	2.3	-5	LL	NO
01/30/17		7.5	2.33	0.96	2.7	0.13	0.02	1235	6.73	10.4	0.23	2.1	4	LL	NO
02/06/17		7.53	2.08	0.51	1.7	1.63	0.55	877	7.46	9.3	0.19	1.7	7	LL	NO
02/13/17		7.58	2.86	1.38	1.9	0.92	0.01	1343	7.36	10.1	0.21	1.9	0	LL	NO
02/20/17		7.56	2.87	1.48	2	0.22	0.01	1198	6.72	11	0.21	1.9	6	LL	NO
02/27/17		7.58	2.91	1.85	4.5	0.72	0.57	1169	7.48	11.1	0.18	1.7	8	LL	YES
03/06/17		7.6	2.27	0.86	1.7	1.7	0.07	911	7.66	10.2	0.22	2.1	6	LL	NO
03/13/17		7.63	2.03	0.54	1.9	0.14	0.02	1136	7.51	11	0.2	1.9	9	LL	NO
03/20/17								1224	7.13	12.8	0.31	3		MH	NO
03/27/17		7.66	2.15	2.54	3.5	1.42	0.7	1264	6.98	13.2	0.24	2.3	9	LL	YES
04/03/17								1257	6.64	14.4	0.22	2.2		LL	NO
04/10/17		7.64	2.31	2.12	3.3	1.7	1.16	1283	7.23	15.2	0.21	2.1	15	LL	YES
04/18/17		7.63	2.7	0.66	2.8	0.62	0.01	1197	7.53	14.3	0.34	3.4	7	LL	NO
04/24/17								1213	6.94	14.9	0.24	2.5		LL	NO
05/02/17								1193	6.98	15.3	0.23	2.3		LL	NO
05/08/17								1144	7.32	15.2	0.23	2.4		LL	NO
05/15/17								1133	7.05	16.8	0.23	2.4		LL	NO
05/22/17								1201	6.65	17.4	0.2	2.1		LL	NO
05/29/17		7.2	2.89	2.56	27.7	2.47	0.17	1314	6.89	19.8	0.17	1.9		LL	YES
06/07/17		7.25	3.31	0.96	3.6	1.89	0.25	869	7.26	16.5	0.22	2.3	11	MH	NO
06/15/17		7.37	3.44	3.1	6	0.13	0.09	1281	6.96	20	0.17	1.9	27	MH	YES
06/19/17		7.46	3.53	4.96	1.1	1.59	0.06	1304	7.47	19.6	0.18	2	24	LL	NO
06/26/17		7.46	3.14	1.59	3.2	1.08	0.32	1279	7.08	20.1	0.21	2.3	22	LL	YES
07/04/17		7.27	2.75	1.43	4.4	0	0.01	1011	7.19	19.2	0.17	1.9	21	LL	YES
07/10/17		7.34	3.35	0.39	2.7	0	0.01	838	6.94	20.2	0.17	1.9	19	LL	YES
07/17/17		7.32	3.3	1.28	3.4	0.22	0.01	1138	6.71	20.3	0.27	3.1	24	LL	NO
07/24/17								892	6.82	19.1	0.24	2.7		LL	NO
08/01/17		7.45	2.87	0.49	0.6	0.7	0.01	728	7.02	19.1	0.19	2.1	18	LL	YES
08/07/17		7.47	2.8	1.65	0.4	1.68	0.03	1277	6.95	19.4	0.21	2.3	18	LL	NO
08/16/17		7.47	2.88	0.42	2.3	0.32	0.02	1223	6.94	19.7	0.2	2.2	20	LL	NO
08/22/17		7.38	3.35	1.73	2.7	0.51	1.21	1093	7.09	19.4	0.24	2.6	22	LL	YES
08/28/17		7.46	3.43	2.45	3.2	0.7	0.51	1152	6.86	20.6	0.16	1.9	22	LL	YES
09/04/17		7.52	2.84	2.6	1	0.62	0	1146	7.11	19.2	0.24	2.6	10	LL	NO
09/11/17		7.45	2.97	1.11	2.8	0.43	0.01	986	6.75	17.8	0.2	2.2	13	LL	NO
09/19/17		7.3	3.65	0.79	19.2	0.43	1.13	1204	7.14	17.3	0.19	2	12	MH	YES
09/26/17		7.55	3.78	1.63	7.8	0.43	0.01	1432	4.5	18	0.21	2.2		MH	YES
10/02/17		7.53	4.2	2.75	1.6	1.8	0.18	1162	6.89	18	0.22	2.4		LL	NO
10/09/17		7.51	3.42	3.07	3.7	2	0.16	1179	6.76	17.4	0.22	2.4	12	LL	YES
10/16/17		7.57	3.57	1.14	3.1	0.03	0.01	1260	6.83	18.3	0.26	2.8	15	LL	NO
10/23/17		7.53	2.98	1.48	1.8	1.7	1.29	999	7.18	16.3	0.34	3.5	9	LL	NO
10/30/17		7.61	3.08	4.05	1	0	0.01	1244	7.35	16.5	0.22	2.3	8	LL	NO
11/07/17		7.52	2.93	1.92	4.7	0.23	1.72	1141	7.04	15.6	0.42	4.4	4	LL	YES
11/13/17		7.66	2.66	0.84	0.4	0.44	0	850	7.45	13	0.22	2.1	7	LL	NO
11/20/17		7.59	3.17	1.11	1	0.32	0	1213	7.45	13.9	0.2	2	3	LL	NO
11/27/17								1072	7.04	12.8	0.23	2.2		LL	NO
12/05/17		7.5	1.87	0.88	6.7	0.12	0.05	1191	6.99	12.2	0.26	2.5	4	LL	YES
12/13/17		7.6	1.86	0.49	4.3	1.21	0.88	1155	7.38	11	0.19	1.8	3	LL	YES
12/21/17		7.56	1.37	0.52	4.3	0.11	0.02	1161	6.99	11	0.26	2.3	6	LL	NO
01/03/18		7.54	2.33	0.32	2	1.23	1.31	777	6.86	10.4	0.24	2.3	7	LL	NO
01/10/18		7.7	2.02	0.32		1.7	2.4	1063	7.52	11.2	0.22	2	6	MH	NO
01/17/18		7.59	2.02	0.3	2.5	0.88	1.46	752	6.88	9.1	0.21	1.9	1	LL	NO
01/22/18		7.68	1.97	0.19	0	0.81	1.94	848	6.86	9.7	0.23	2.1	10	LL	YES
01/31/18		7.58	2.01	0.47		0.53	0.03							SN	NO
02/07/18		7.52	1.99	0.37		2.1	0.74	1618	6.62	10.5	0.25	2.3		SMA	NO
02/14/18		7.64	1.96	0.39		1.01	0.02	1106	7.81	9.2	0.25	2.2	1	MH	NO
02/22/18		7.42	2.04	0.61	0	0.82	1.9	1454	8.28	10.2	6.8	62.3		SMA	NO
02/27/18	10:30	7.38	2.04	0.47		1.21	1.05	13.05	7.52	9.9	0.29	2.7		MH	NO
03/06/18	10:30	7.18	2.56	0.49	0	1.2	0.89	1429	10.44	11.7	0.21	2.1	6	SMA	NO
03/14/18	12:00							1103	7.87	10.6	0.2	1.9		MH	NO
03/21/18	10:30	7.26	2.53	0.34	12.6	2.37	2.19	1281	6.73	10.5	0.13	1.2	6	SMA	NO
03/29/18	10:30	7.3	2.56	0.37	3.6	0.003	0.05	1054	6.57	11.1	0.18	1.7	6	SMA	NO
04/04/18	09:33	7.26	2.38	2	50.3		0.84	1031	7	11.4	0.19	1.8		MH	NO
04/11/18	9:18	7.34	2.54	1.2	1.6	1.21	0.01	1177	6.7	12.4	0.13	1.3	7	JH	YES
04/18/18	10:30	7.19	2.92	0.57	10.4	0	1.41	1309	6.79	14.5	0.23	2.3		MH	NO
04/25/18	10:00	7.22	2.66	1.56	6.8	0	1.3	1287	6.48	15.9	0.27	2.8		SMA	NO
04/30/18	9:00	6.94	2.59	0.72	7.1	0.04	1.12	819	6.91	13.9	0.19	1.9	10	JH	YES
05/09/18	11:43	7.23	3.18	1.3	15.3	0.13	0.02	1332	7.03	16.5	0.18	2	24	MH	NO
05/16/18	10:38	7.23	2.87	1.14	12.6	1.49	1.34	1132	7.08	15.9	0.19	1.9	17	MH	NO
05/23/18	10:30	7.28	2.86	2.85	4.5	0.44	1.29	1221	6.67	17.3	0.22	2.4		SMA	NO
05/29/18	10:00	7.35	3.34	1.61	1.4	1.68	0.25	1093	7.08	17.7	0.12	1.3	20	JH	YES
06/06/18	10:00	7.37	4.16	2.13	4.5	0.12	0.02	1287	6.07	19	1.19	13.3		SMA	NO
06/13/18	9:23	7.54	3.38	0.66	1.5	1.31	0.58	908	5.74	16.9	0.21	2.2	17	MH	NO
06/18/18	10:30	7.47	3.24	0.54	2.6	0.63	0.01	1231	5.12	17.6	0.15	1.7	20	JH	YES
06/28/18	11:00	7.5	3.44	0.52	4.3	1.42	0.02	1399	5.62	19.4	0.18	2.1	22	SMA	NO
07/06/18	10:00	7.33	3.16	0.47	2.7	0.22	0.01	955	5.26	19.8	0.16	1.9	24	MH	NO
07/12/18	10:00	7.24	2.95	0.21	18.4	0.63	1.14	1297	5.29	19.5	0.21	2.4	20	JH	YES
07/19/18	9:20	7.45	2.76	1.66	0.2	0.68	0	1305	5.46	20.4	0.19	2.2	22	MH	NO
07/26/18	10:30	7.42	2.82	0.09	4.1	0	0.02	1306	5.41	21.7	0.19	2.2	33	SMA	NO
08/02/18	9:32	7.43	2.43	1	2.5	0.53	2.16	1255	7.19	21.4	0.33	3.8	20	JH	NO
08/08/18	10:30	7.47	2.88	0.29	2.1	0	0.01	972	5.33	21.3	0.34	4	22	SMA	NO
08/16/18	9:44	7.4	1.86	2.35	5.3	0	0	1161	6.05	20.5	0.19	2.1	21	JH	YES
08/22/18	10:00	7.26	2.46	0.24	26.8	0	1.22	1451	5.67	21.9	0.19	2.2	20	SMA	YES
09/06/18	9:25	7.36	3.52	1.73	9.8	0.41	0	1275	5.36	20.6	0.22	2.5	20	JH	YES
09/21/18	10:00	7.43	3.86	1.04	5.8	0	0.03	1316	5.92	21.2	0.26	3.1	15	SMA	NO
09/28/18	10:20	7.3	2.62	2.08	11.6	0	0.02	1246	5.13	19.3	0.19	2.1	13	JH	YES
10/05/18	9:30	7.34	2.76	1.54	2.6	2.6	0.17							JH	NO
10/11/18	10:00	7.33	2.99	1.76	3.1	0.54	0	1321	5.03	19.3	0.19	2.1	19	AD	YES
10/17/18	11:00	7.33	2.88	0.79	3.3	3	0.33	1280	5.66	19.5	0.15	1.7	11	SMA	YES
10/26/18	10:40	7.44	0	1.64	4.3	3.01	0.2	1345	5.48	18.1	0.26	2.8	9	SMA	YES
10/31/18	9:50	7.25	3.6	0.72	1	0.91	0.5	844	5.53	13.8	0.17	1.7	3	JH	YES
11/07/18								1245	5.43	16.4	0.27	2.9	9	AD	YES
11/14/18	10:00	7.35	3.71	1.76	0.1	0.72	0.02	984	5.3	15.5	0.21	2.1	4	JH	YES
11/23/18	10:30	7.33	3.79	1.64	10	0.15	0.32	1378	5.21	15.3	0.18	1.9	4	SMA	YES
11/30/18	10:00	7.38	3.84	1.31	3.1	3.29	0.22	1091	5.6	14.9	0.25	2.5	8	AD	YES
12/06/18	9:53	7.11	3.51	0.45	3.4	0	0.04	991	5.64	13.7	0.22	2.2	10	MH	NO
12/12/18	10:24	7.25	3.76	0.71	11.2	0.22	0.75	1095	5.47	12.1	0.39	3.7	2	MH	NO
12/20/18	9:15	7.32	3.74	1.11	4.9	2.09	0.51	998	5.72	12.2	0.52	5	6	JH	YES
01/04/19	10:30	7.41	4.04	0.85	3.2	0	0.02	1191	6.03	11.5	0.25	2.3	1	SMA	NO
01/09/19	9:18	7.39	3.75	0.63	3.5	0	0.04	1045	6.28	11.3	0.26	2.5	4	MH	NO
01/16/19	9:15	7.4	4	0.68	2.7	0.02	0.05	982	6.06	11.2	0.24	2.2	3	JH	YES
01/24/19	10:30	7.36	4.01	1.18	4.3	1.39	1.66	1416	5.6	10.9	0.22	2.1	0	SMA	YES
01/31/19	9:50	7.31	3.61	0.58	6.5	0.03	0.05	1633	5.73	9.8	0.27	2.5	0	MH	NO
02/05/19	9:30	7.44	3.21	0.41	4.7	1.68	2.68	1229	6.39	9.8	0.24	2.2	-1	JH	YES
02/13/19	10:30	7.46	3.26	0.42	3.8	1	1.2							SMA	YES
02/21/19	9:10	7.4	2.79	0.78	0.9	1.48	0.45	1234	5.46	10.8	0.22	2	4	MH	YES
02/27/19	10:00	7.35	2.74	0.68	3.8	1.78	1.73	1282	6.03	13.2	0.2	1.9	3	SMA	YES
03/06/19	9:30	7.31	2.55	0	1.8	0.43	1.61	908	6.97	10.5	0.24	2.3	4	SMA	YES
